# Engineering the cyanobacterial ATP-driven BCT1 bicarbonate transporter for functional targeting to C_3_ plant chloroplasts

**DOI:** 10.1101/2024.02.14.580295

**Authors:** Sarah Rottet, Loraine M. Rourke, Isaiah C.M. Pabuayon, Su Yin Phua, Suyan Yee, Hiruni N. Weerasooriya, Xiaozhuo Wang, Himanshu S. Mehra, Nghiem D. Nguyen, Benedict M. Long, James V. Moroney, G. Dean Price

**Author notes:** Co-first author (Sarah Rottet, Loraine M. Rourke).

## Abstract

The ATP-driven bicarbonate transporter 1 (BCT1), a four-component complex in the cyanobacterial CO_2_-concentrating mechanism, could enhance photosynthetic CO_2_ assimilation in plant chloroplasts. However, directing its subunits (CmpA, CmpB, CmpC and CmpD) to three chloroplast sub-compartments is highly complex. Investigating BCT1 integration into *Nicotiana benthamiana* chloroplasts revealed promising targeting strategies using transit peptides from the intermembrane space protein Tic22 for correct CmpA targeting, while the transit peptide of the chloroplastic ABCD2 transporter effectively targeted CmpB to the inner envelope membrane. CmpC and CmpD were targeted to the stroma by RecA and recruited to the inner envelope membrane by CmpB. Despite successful targeting, expression of this complex in CO_2_-dependent *Escherichia coli* failed to demonstrate bicarbonate uptake. We then used rational design and directed evolution to generate new BCT1 forms that were constitutively active. Several mutants were recovered, including a CmpCD fusion. Selected mutants were further characterized and stably expressed in *Arabidopsis thaliana,* but the transformed plants did not have higher carbon assimilation rates or decreased CO_2_ compensation points in mature leaves. While further analysis is required, this directed evolution and heterologous testing approach presents potential for iterative modification and assessment of CO_2_-concentrating mechanism components to improve plant photosynthesis.

**Highlight:** We describe the directed evolution and rational design of a cyanobacterial four-component bicarbonate transporter and the localization of its subunits to various chloroplast sub-compartments for improving C_3_ plant photosynthesis.
