## Supplementary Table S1 for "Engineering the cyanobacterial ATP-driven BCT1 bicarbonate transporter for functional targeting to C_3_ plant chloroplasts"

### Sheet: Legend
Table S1: List of primers used in this study This Excel spreadsheet contains the list of primers used in this study. The first part of Table S1 is dedicated to cloning and domestication (Dom) primers or oligos used to generate CDS2ns parts (Engler et al., 2014). The rest of Table S1 lists additional primers that were used for colony PCR and sequencing.

### Sheet: Table S1
	Cloning and domestication
	CDS2ns part name	Primer name	Primer sequence 5'-3'
	CmpA	cmpA CDS2ns F1	AGAAGACAACTCAAGGTATGAACGAATTTCAACCAG
		cmpA Dom R1	AGAAGACAAAAGCGGGCCGGCATC
		cmpA Dom F2	AGAAGACAAGCTTTTCTGGAAGAGTCC
		cmpA Dom R2	AGAAGACAAAGATCTTCACGAGTCACG
		cmpA Dom Oligo3 F	AGAAGACAAATCTCTGGCAAGAGGCAGCCAAGAAATTAGGGGTGCCCGCTGCGGATATCCCAACCGGATCGACTCGCGGTACCGAGACTTTGTCTTCT
		cmpA Dom Oligo3 R	AGAAGACAAAGTCTCGGTACCGCGAGTCGATCCGGTTGGGATATCCGCAGCGGGCACCCCTAATTTCTTGGCTGCCTCTTGCCAGAGATTTGTCTTCT
		cmpA Dom Oligo4 F	AGAAGACAAGACTTTCTTTGATGGCATCACCTACAACCCAGACAGTCCGCAAGCATATCTCCAAAGTTTGAAGATTAAACGGGCAGGTTCGCGAGTTGTCTTCT
		cmpA Dom Oligo4 R	AGAAGACAACTCGCGAACCTGCCCGTTTAATCTTCAAACTTTGGAGATATGCTTGCGGACTGTCTGGGTTGTAGGTGATGCCATCAAAGAAAGTCTTGTCTTCT
	CmpA S107E T126E	cmpA CDS2ns F1	AGAAGACAACTCAAGGTATGAACGAATTTCAACCAG
		cmpA Phos R1	AGAAGACAAAGAATGACGTTATCGCGA
		cmpA Phos Oligo2 F	AGAAGACAATTCTCGGTGAAGCTGGTGGCGGCATCGATGGCGGTCAGTGGCAAATGCCGATGCCTGCCTTGCTAGAGGAAGGTTTGTCTTCT
		cmpA Phos Oligo2 R	AGAAGACAAACCTTCCTCTAGCAAGGCAGGCATCGGCATTTGCCACTGACCGCCATCGATGCCGCCACCAGCTTCACCGAGAATTGTCTTCT
		cmpA Phos F3	AGAAGACAAAGGTGCGATCAGCAACG
		cmpA CDS2ns R3	AGAAGACAACTCGCGAACCTGCCCG
	CmpB	cmpB CDS2ns F	AGAAGACAACTCAAGGTATGGTTACTGCACGGGAA
		cmpB CDS2ns R	AGAAGACAACTCGCGAACCCATATTGCGTAGAATCCAGC
	CmpB TE3	cmpB Phos CDS2ns F	AGAAGACAACTCAAGGTATGGTTGAAGCACGGGAAAC
		cmpB Phos CDS2ns R	AGAAGACAACTCGCGAACCCATATTGCGTAGAATCC
	CmpC	cmpC CDS2ns F1	AGAAGACAACTCAAGGTATGAGTTTATTTGTTGCTGT
		cmpC Dom R1	AGAAGACAAAACCACCATCCGGTCT
		cmpC Dom Oligo2 F	AGAAGACAAGGTTTTCCAGAACTACTCGCTTTTCCCTTGGCTGACGGTGCGCGAAAACATCGCGCTTGCGGTAGACGAAGTGCTGCGCGATCTGCCCAAAGAAGAACTTGTCTTCT
		cmpC Dom Oligo2 R	AGAAGACAAGTTCTTCTTTGGGCAGATCGCGCAGCACTTCGTCTACCGCAAGCGCGATGTTTTCGCGCACCGTCAGCCAAGGGAAAAGCGAGTAGTTCTGGAAAACCTTGTCTTCT
		cmpC Dom F3	AGAAGACAAGAACGGCAGGCGATC
		cmpC Dom R3	AGAAGACAATAGTCTCTCGCACCAAGCT
		cmpC Dom F4	AGAAGACAAACTAGTTGGCGTGGCATT
		cmpC Dom R4	AGAAGACAACAATCTTCACGGACACCG
		cmpC Dom F5	AGAAGACAAATTGGGCTAATCGCTATCC
		cmpC Dom R5	AGAAGACAAATCTTCAGCGTTGAAGGG
		cmpC Dom Oligo6 F	AGAAGACAAAGATCCGATCGCTTACCTCAATTCCCTGCCCATCCACCGCGACTTCAGCGTGGCAGAAATTGCACTCGATCAGCCCCGCCCGATCGCAGCTGCTTCGCGAGTTGTCTTCT
		cmpC Dom Oligo6 R	AGAAGACAACTCGCGAAGCAGCTGCGATCGGGCGGGGCTGATCGAGTGCAATTTCTGCCACGCTGAAGTCGCGGTGGATGGGCAGGGAATTGAGGTAAGCGATCGGATCTTTGTCTTCT
	CmpC263	cmpC CDS2ns F1	AGAAGACAACTCAAGGTATGAGTTTATTTGTTGCTGT
		cmpC263 R1	AGAAGACAACTCGCGAAAGTTTCTTGACCCGTTTTTG
	CmpC E164Q	cmpC CDS2ns F1	AGAAGACAACTCAAGGTATGAGTTTATTTGTTGCTGT
		cmpC E164Q R1	AGAAGACAAGATCGAGAAGCAGCAAC
		cmpC E164Q F2	AGAAGACAAGATCAACCCTTTGGGG
		cmpC CDS2ns R2	AGAAGACAACTCGCGAAGCAGCTGCGATCG
	CmpC263 E164Q	cmpC CDS2ns F1	AGAAGACAACTCAAGGTATGAGTTTATTTGTTGCTGT
		cmpC E164Q R1	AGAAGACAAGATCGAGAAGCAGCAAC
		cmpC E164Q F2	AGAAGACAAGATCAACCCTTTGGGG
		cmpC263 R1	AGAAGACAACTCGCGAAAGTTTCTTGACCCGTTTTTG
	CmpD	cmpD CDS2ns F1	AGAAGACAACTCAAGGTATGCAAACCCTTCGTC
		cmpD Dom R1	AGAAGACAAAAACCACCATGCGATCGG
		cmpD Dom F2	AGAAGACAAGTTTTCCAAAACTATGCGCTT
		cmpD Dom R2	AGAAGACAATAGTTCTTCCTGCAATTCCTCT
		cmpD Dom F3	AGAAGACAAACTACTCAAAATCTGGAACGATC
		cmpD Dom R3	AGAAGACAAGATCTTCCATAATCCGCTCG
		cmpD Dom Oligo4 F	AGAAGACAAGATCCGCAGTACTACGACCTGCGTAACTACGCGCTGGATTTCCTCTACAACCGATTTGCTCACGACGACGAGGGTTCGCGAGTTGTCTTCT
		cmpD Dom Oligo4 R	AGAAGACAACTCGCGAACCCTCGTCGTCGTGAGCAAATCGGTTGTAGAGGAAATCCAGCGCGTAGTTACGCAGGTCGTAGTACTGCGGATCTTGTCTTCT
	CmpD E179Q	cmpD CDS2ns F1	AGAAGACAACTCAAGGTATGCAAACCCTTCGTC
		cmpD E179Q R1	AGAAGACAAGGTCCAAAATCAGCACTTC
		cmpD E179Q F2	AGAAGACAAGACCAGCCGTTTGGC
		cmpD CDS2ns R2	AGAAGACAACTCGCGAACCCTCGTCGT
	CmpCD chimera	cmpC CDS2ns F1	AGAAGACAACTCAAGGTATGAGTTTATTTGTTGCTGT
		cmpD CDS2ns R2	AGAAGACAACTCGCGAACCCTCGTCGT
	CmpCD fusion	cmpC CDS2ns F1	AGAAGACAACTCAAGGTATGAGTTTATTTGTTGCTGT
		cmpD CDS2ns R2	AGAAGACAACTCGCGAACCCTCGTCGT
	CmpCD fusion E164Q E179Q	cmpC CDS2ns F1	AGAAGACAACTCAAGGTATGAGTTTATTTGTTGCTGT
		cmpC E164Q R1	AGAAGACAAGATCGAGAAGCAGCAAC
		cmpC E164Q F2	AGAAGACAAGATCAACCCTTTGGGG
		cmpD E179Q R1	AGAAGACAAGGTCCAAAATCAGCACTTC
		cmpD E179Q F2	AGAAGACAAGACCAGCCGTTTGGC
		cmpD CDS2ns R2	AGAAGACAACTCGCGAACCCTCGTCGT
	CmpCD fusion Q409H	cmpC CDS2ns F1	AGAAGACAACTCAAGGTATGAGTTTATTTGTTGCTGT
		cmpC Q409H R1	AGAAGACAAGTGCATCGAAGCTGGAT
		cmpC Q409H F2	AGAAGACAAGCACAACTTGCTGTTGC
		cmpD CDS2ns R2	AGAAGACAACTCGCGAACCCTCGTCGT
	CmpC H409Q	cmpC CDS2ns F1	AGAAGACAACTCAAGGTATGAGTTTATTTGTTGCTGT
		cmpC CDS2ns R2	AGAAGACAACTCGCGAAGCAGCTGCGATCG
	CmpC E164Q H409Q	cmpC CDS2ns F1	AGAAGACAACTCAAGGTATGAGTTTATTTGTTGCTGT
		cmpC E164Q R1	AGAAGACAAGATCGAGAAGCAGCAAC
		cmpC E164Q F2	AGAAGACAAGATCAACCCTTTGGGG
		cmpC CDS2ns R2	AGAAGACAACTCGCGAAGCAGCTGCGATCG
	Colony PCR and sequencing	Primer name	Primer sequence 5'-3'
	CmpA gene	CmpA-F1	TCTGGTTCTTGGTGGAGTCGAT
		CmpA-R1	GCCTCTTGCCAGAGATCTTCAC
	Basta resistance	Basta-F	ATGTCTCCTGAAAGAAGGCCTGCTG
		Basta-R	TCAAATCTCAGTCACAGGAAGAACAGGTCT
	L0 Universal	Ori_F	AACGCCAGCAACGCG
		Spec_R	CAGTTGCGTGAGCGCAT
	pOdd and pEven	LB_F_fixed	TGCCTGTATCGAGTGGTGATTTTGTGC
		RB_R_fixed	CTTTTCACGCCCTTTTAAATATCCGATTATTCTAATAAACGCTCTTTTCTCTTAGGTTT
